# Novel effector recognition capacity engineered into a paired NLR complex

**DOI:** 10.1101/2021.09.06.459143

**Authors:** Shanshan Wang, Weijie Huang, Zane Duxbury, Saskia A. Hogenhout, Jonathan D. G. Jones

**Affiliations:** The Sainsbury Laboratory, University of East Anglia, Norwich Research Park, Norwich NR4 7UH, United Kingdom; Department of Crop Genetics, John Innes Center, NR4 7UH Norwich, United Kingdom; Jealott’s Hill International Research Centre, Syngenta, Bracknell RG42 6EY, United Kingdom

**Keywords:** synthetic NLR, RRS1/RPS4, phytoplasma, SAP05, plant immunity

## Abstract

The Arabidopsis *RRS1-R Resistance* gene confers recognition of the bacterial acetyltransferase PopP2 and another bacterial effector, AvrRps4. The *RRS1-S* allele recognizes AvrRps4 but not PopP2. *RRS1- R/RRS1-S* heterozygotes cannot recognize PopP2. *RRS1-R* and *RRS1-S* also suppress the constitutive RPS4-dependent autoactivity of *RRS1-R*^*slh1*^. Phytoplasmas cause important plant diseases, and their effectors can cause degradation of specific host proteins. We tested whether attaching a pathogen effector-dependent degron to RRS1-R, enabling its degradation by phytoplasma effector SAP05, could derepress RRS1-R^*slh1*^ autoactivity, resulting in SAP05-dependent resistance. In transient assays in tobacco, RRS1-R-derived constructs can confer a hypersensitive response (HR) to SAP05. However, phytoplasma infection assays in transgenic Arabidopsis resulted in delayed disease symptoms but not full resistance. We provide a proof-of-concept strategy utilizing the recessiveness of a plant immune receptor gene to engineer recognition of a pathogen effector that promotes degradation of a specific host protein.
