## supplemental dataset for "Novel effector recognition capacity engineered into a paired NLR complex"

### Sheet: 1-phytoplasma infection
group	plantNo	outcome(mild:0, severe:1)	rep
A	1	1	2
A	2	1	2
A	3	1	2
A	4	1	2
A	5	1	2
A	6	1	3
A	7	1	3
A	8	1	3
A	9	1	3
A	10	1	3
A	11	1	3
A	12	1	3
A	13	0	3
A	14	0	3
B	1	1	1
B	2	1	1
B	3	1	1
B	4	1	1
B	5	1	1
B	6	1	1
B	7	1	2
B	8	1	2
B	9	1	2
B	10	1	2
B	11	1	2
B	12	1	2
B	13	1	2
B	14	1	2
B	15	1	3
B	16	1	3
B	17	1	3
B	18	1	3
B	19	0	3
B	20	0	3
B	21	0	3
B	22	0	3
B	23	0	3
C	1	1	1
C	2	1	1
C	3	1	1
C	4	1	1
C	5	1	1
C	6	1	1
C	7	1	1
C	8	1	2
C	9	1	2
C	10	1	2
C	11	1	2
C	12	1	2
C	13	1	2
C	14	1	2
C	15	1	2
C	16	1	3
C	17	1	3
C	18	1	3
C	19	1	3
C	20	1	3
C	21	1	3
C	22	1	3
C	23	0	3
C	24	0	3
D	1	1	2
D	2	1	2
D	3	1	2
D	4	1	2
D	5	1	2
D	6	1	3
D	7	1	3
D	8	1	3
D	9	1	3
D	10	1	3
D	11	1	3
D	12	1	3
D	13	0	3
D	14	0	3
E	1	1	1
E	2	1	1
E	3	1	1
E	4	1	1
E	5	1	1
E	6	1	2
E	7	1	2
E	8	1	2
E	9	1	2
E	10	0	2
E	11	0	2
E	12	0	2
E	13	0	2
E	14	0	2
E	15	0	3
E	16	0	3
E	17	0	3
E	18	0	3
E	19	0	3
E	20	0	3
E	21	0	3
E	22	0	3
E	23	0	3
F	1	1	2
F	2	1	2
F	3	1	2
F	4	1	2
F	5	1	2
F	6	1	2
F	7	1	3
F	8	1	3
F	9	1	3
F	10	0	3
F	11	0	3
F	12	0	3
F	13	0	3

### Sheet: 2-summary
group	Mild	severe	SUM
A	2	12	14
B	5	18	23
C	2	22	24
D	2	12	14
E	14	9	23
F	4	9	13
			111
A: Col0
B: Col-0/rrs1/rrs1b
C:SH/AA-2
D:SH/AA-7
E:GATA-9
F:GATA-10

### Sheet: 3-student's t test result
Two-sample t test with equal variances
------------------------------------------------------------------------------
Group | Obs Mean Std. Err. Std. Dev. [95% Conf. Interval]
---------+--------------------------------------------------------------------
A | 14 .8571429 .0970523 .3631365 .6474741 1.066812
E | 23 .3913043 .104051 .4990109 .1755159 .6070928
---------+--------------------------------------------------------------------
combined | 37 .5675676 .0825689 .5022472 .40011 .7350251
---------+--------------------------------------------------------------------
diff | .4658385 .1536669 .1538782 .7777988
------------------------------------------------------------------------------
diff = mean(A) - mean(E) t = 3.0315
Ho: diff = 0 degrees of freedom = 35
Ha: diff < 0 Ha: diff != 0 Ha: diff > 0
Pr(T < t) = 0.9977 Pr(|T| > |t|) = 0.0046 Pr(T > t) = 0.0023
Two-sample t test with equal variances
------------------------------------------------------------------------------
Group | Obs Mean Std. Err. Std. Dev. [95% Conf. Interval]
---------+--------------------------------------------------------------------
B | 23 .7826087 .0879391 .4217412 .6002341 .9649833
E | 23 .3913043 .104051 .4990109 .1755159 .6070928
---------+--------------------------------------------------------------------
combined | 46 .5869565 .0733998 .4978213 .4391218 .7347912
---------+--------------------------------------------------------------------
diff | .3913043 .1362347 .1167414 .6658673
------------------------------------------------------------------------------
diff = mean(B) - mean(E) t = 2.8723
Ho: diff = 0 degrees of freedom = 44
Ha: diff < 0 Ha: diff != 0 Ha: diff > 0
Pr(T < t) = 0.9969 Pr(|T| > |t|) = 0.0062 Pr(T > t) = 0.0031
Two-sample t test with equal variances
------------------------------------------------------------------------------
Group | Obs Mean Std. Err. Std. Dev. [95% Conf. Interval]
---------+--------------------------------------------------------------------
C | 24 .9166667 .0576303 .2823299 .7974492 1.035884
E | 23 .3913043 .104051 .4990109 .1755159 .6070928
---------+--------------------------------------------------------------------
combined | 47 .6595745 .0698657 .4789752 .5189421 .8002068
---------+--------------------------------------------------------------------
diff | .5253623 .1176195 .2884646 .7622601
------------------------------------------------------------------------------
diff = mean(C) - mean(E) t = 4.4666
Ho: diff = 0 degrees of freedom = 45
Ha: diff < 0 Ha: diff != 0 Ha: diff > 0
Pr(T < t) = 1.0000 Pr(|T| > |t|) = 0.0001 Pr(T > t) = 0.0000
Two-sample t test with equal variances
------------------------------------------------------------------------------
Group | Obs Mean Std. Err. Std. Dev. [95% Conf. Interval]
---------+--------------------------------------------------------------------
D | 14 .8571429 .0970523 .3631365 .6474741 1.066812
E | 23 .3913043 .104051 .4990109 .1755159 .6070928
---------+--------------------------------------------------------------------
combined | 37 .5675676 .0825689 .5022472 .40011 .7350251
---------+--------------------------------------------------------------------
diff | .4658385 .1536669 .1538782 .7777988
------------------------------------------------------------------------------
diff = mean(D) - mean(E) t = 3.0315
Ho: diff = 0 degrees of freedom = 35
Ha: diff < 0 Ha: diff != 0 Ha: diff > 0
Pr(T < t) = 0.9977 Pr(|T| > |t|) = 0.0046 Pr(T > t) = 0.0023
Two-sample t test with equal variances
------------------------------------------------------------------------------
Group | Obs Mean Std. Err. Std. Dev. [95% Conf. Interval]
---------+--------------------------------------------------------------------
E | 23 .3913043 .104051 .4990109 .1755159 .6070928
F | 13 .6923077 .1332347 .4803845 .4020143 .9826011
---------+--------------------------------------------------------------------
combined | 36 .5 .0845154 .5070926 .3284246 .6715754
---------+--------------------------------------------------------------------
diff | -.3010033 .1708981 -.64831 .0463033
------------------------------------------------------------------------------
diff = mean(E) - mean(F) t = -1.7613
Ho: diff = 0 degrees of freedom = 34
Ha: diff < 0 Ha: diff != 0 Ha: diff > 0
Pr(T < t) = 0.0436 Pr(|T| > |t|) = 0.0872 Pr(T > t) = 0.9564
Two-sample t test with equal variances
------------------------------------------------------------------------------
Group | Obs Mean Std. Err. Std. Dev. [95% Conf. Interval]
---------+--------------------------------------------------------------------
A | 14 .8571429 .0970523 .3631365 .6474741 1.066812
F | 13 .6923077 .1332347 .4803845 .4020143 .9826011
---------+--------------------------------------------------------------------
combined | 27 .7777778 .0815333 .4236593 .6101838 .9453718
---------+--------------------------------------------------------------------
diff | .1648352 .1631119 -.1711 .5007704
------------------------------------------------------------------------------
diff = mean(A) - mean(F) t = 1.0106
Ho: diff = 0 degrees of freedom = 25
Ha: diff < 0 Ha: diff != 0 Ha: diff > 0
Pr(T < t) = 0.8390 Pr(|T| > |t|) = 0.3219 Pr(T > t) = 0.1610
Two-sample t test with equal variances
------------------------------------------------------------------------------
Group | Obs Mean Std. Err. Std. Dev. [95% Conf. Interval]
---------+--------------------------------------------------------------------
B | 23 .7826087 .0879391 .4217412 .6002341 .9649833
F | 13 .6923077 .1332347 .4803845 .4020143 .9826011
---------+--------------------------------------------------------------------
combined | 36 .75 .0731925 .439155 .6014113 .8985887
---------+--------------------------------------------------------------------
diff | .090301 .153829 -.2223172 .4029192
------------------------------------------------------------------------------
diff = mean(B) - mean(F) t = 0.5870
Ho: diff = 0 degrees of freedom = 34
Ha: diff < 0 Ha: diff != 0 Ha: diff > 0
Pr(T < t) = 0.7195 Pr(|T| > |t|) = 0.5611 Pr(T > t) = 0.2805
Two-sample t test with equal variances
------------------------------------------------------------------------------
Group | Obs Mean Std. Err. Std. Dev. [95% Conf. Interval]
---------+--------------------------------------------------------------------
C | 24 .9166667 .0576303 .2823299 .7974492 1.035884
F | 13 .6923077 .1332347 .4803845 .4020143 .9826011
---------+--------------------------------------------------------------------
combined | 37 .8378378 .0614333 .3736839 .7132454 .9624302
---------+--------------------------------------------------------------------
diff | .224359 .124879 -.0291589 .4778769
------------------------------------------------------------------------------
diff = mean(C) - mean(F) t = 1.7966
Ho: diff = 0 degrees of freedom = 35
Ha: diff < 0 Ha: diff != 0 Ha: diff > 0
Pr(T < t) = 0.9595 Pr(|T| > |t|) = 0.0810 Pr(T > t) = 0.0405
Two-sample t test with equal variances
------------------------------------------------------------------------------
Group | Obs Mean Std. Err. Std. Dev. [95% Conf. Interval]
---------+--------------------------------------------------------------------
D | 14 .8571429 .0970523 .3631365 .6474741 1.066812
F | 13 .6923077 .1332347 .4803845 .4020143 .9826011
---------+--------------------------------------------------------------------
combined | 27 .7777778 .0815333 .4236593 .6101838 .9453718
---------+--------------------------------------------------------------------
diff | .1648352 .1631119 -.1711 .5007704
------------------------------------------------------------------------------
diff = mean(D) - mean(F) t = 1.0106
Ho: diff = 0 degrees of freedom = 25
Ha: diff < 0 Ha: diff != 0 Ha: diff > 0
Pr(T < t) = 0.8390 Pr(|T| > |t|) = 0.3219 Pr(T > t) = 0.1610
Two-sample t test with equal variances
------------------------------------------------------------------------------
Group | Obs Mean Std. Err. Std. Dev. [95% Conf. Interval]
---------+--------------------------------------------------------------------
E | 23 .3913043 .104051 .4990109 .1755159 .6070928
F | 13 .6923077 .1332347 .4803845 .4020143 .9826011
---------+--------------------------------------------------------------------
combined | 36 .5 .0845154 .5070926 .3284246 .6715754
---------+--------------------------------------------------------------------
diff | -.3010033 .1708981 -.64831 .0463033
------------------------------------------------------------------------------
diff = mean(E) - mean(F) t = -1.7613
Ho: diff = 0 degrees of freedom = 34
Ha: diff < 0 Ha: diff != 0 Ha: diff > 0
Pr(T < t) = 0.0436 Pr(|T| > |t|) = 0.0872 Pr(T > t) = 0.9564

### Sheet: 4-Fig1D
sample	HR			RPS4+
A	0		A:	RRS1-RSH/AA
A	0		B:	RRS1-Rslh1
A	0		C:	RRS1-RSH/AA-[GS]10-GATA
A	0
A	0
A	0
A	0
A	0
A	0
A	0
A	0
A	0
B	4
B	4
B	4
B	4
B	4
B	3
B	4
B	4
B	4
B	4
B	4
B	4
C	0
C	0
C	0
C	0
C	0
C	0
C	0
C	0
C	0
C	1
C	0
C	0

### Sheet: 5-Fig1E
sample	HR		sample:
1	0			RPS4+RRS1-Rslh1+
1	0		1	RRS1-RSH/AA
1	0		2	GUS
1	0		3	RRS1-RSH/AA-[GS]10-GATA
1	1
1	0
1	0
1	0
1	0
1	0
1	0
1	0
1	0
1	0
1	0
2	4
2	4
2	4
2	4
2	4
2	4
2	4
2	4
2	2
2	4
2	4
2	4
2	4
2	4
2	4
3	0
3	0
3	0
3	0
3	1
3	3
3	1
3	2
3	0
3	0
3	0
3	1
3	1
3	0
3	0

### Sheet: 6-Fig2B
sample	HR		SAMPLE
1	2			RPS4+RRS1-Rslh1+
1	4		1	RRS1-RSH/AA-[GS]10-GATA+SAP05
1	1		2	RRS1-RSH/AA-[GS]10-GATA+GUS
1	4		3	GUS
1	4
1	2
1	3
1	2
1	1
1	4
1	4
1	4
1	3
1	3
1	2
1	1
1	2
2	0
2	0
2	0
2	0
2	1
2	0
2	0
2	0
2	0
2	1
2	0
2	0
2	1
2	0
2	0
2	0
2	0
3	4
3	4
3	1
3	4
3	4
3	4
3	4
3	4
3	4
3	4
3	3
3	4
3	4

### Sheet: 7-R script for HR index
Script for HR_index analysis in R
library(ggplot2)
library(ggpubr)
library(tidyverse)
library(broom)
library(AICcmodavg)
HR1.data <- read.csv("C:/Users/wangsh/SW-file/SL-SWANG-ideas-predictions-summaries/ENGINEERING/DEGRONS/Phytoplasma original data/HR_Index_1B.CSV", header = TRUE, colClasses = c("factor", "numeric"))
summary(HR.data)
print (HR1.data)
one.way <- aov(HR ~ sample, data = HR1.data)
#summary the data
summary(one.way)
par(mfrow=c(2,2))
plot(one.way)
par(mfrow=c(1,1))
tukey.one.way<-TukeyHSD(one.way)
tukey.one.way
#calculate the mean
mean.HR1.data <- HR1.data %>%
group_by(sample) %>%
summarise(
HR = mean(HR)
)
tukey.plot.aov<-aov(HR ~ sample, data=HR1.data)
tukey.plot.test<-TukeyHSD(tukey.plot.aov)
plot(tukey.plot.test, las = 1)
#label the significant difference between groups
mean.HR1.data$group <- c("a","b","a")
mean.HR1.data
#plot the data
one.way.plot <- ggplot(HR1.data, aes(x = sample, y = HR,color=sample)) +
geom_point(shape=16,size=3, position = position_jitter(w = 0.25, h = 0))+
scale_color_viridis_d()+
ylim(0,5.5)
one.way.plot
one.way.plot <- one.way.plot +
stat_summary(fun.data = 'mean_se', geom = 'errorbar', width = 0.3,color="black") +
stat_summary(fun.data = 'mean_se', geom = 'pointrange')+
geom_point(data=mean.HR1.data, aes(x=sample, y=HR))
one.way.plot
one.way.plot <- one.way.plot +
geom_text(data=mean.HR1.data, label=mean.HR1.data$group,color="black", size=6, vjust=0,nudge_y = 0.8) +
theme_set(
theme_bw(base_size = 16) +
theme(legend.position = "top")
)+
ylab(label="HR_Index")+
xlab(label="Fig1B")
one.way.plot
result summary of HR_index for Fig1B, 1C and 2A
Fig1B
> summary(one.way)
Df Sum Sq Mean Sq F value Pr(>F)
sample 2 120.17 60.08 1082 <2e-16 ***
Residuals 33 1.83 0.06
---
Signif. codes: 0 ‘***’ 0.001 ‘**’ 0.01 ‘*’ 0.05 ‘.’ 0.1 ‘ ’ 1
> par(mfrow=c(2,2))
> plot(one.way)
> par(mfrow=c(1,1))
> tukey.one.way<-TukeyHSD(one.way)
> tukey.one.way
Tukey multiple comparisons of means
95% family-wise confidence level
Fit: aov(formula = HR ~ sample, data = HR1.data)
$sample
diff lwr upr p adj
B-A 3.91666667 3.6805502 4.1527832 0.0000000
C-A 0.08333333 -0.1527832 0.3194498 0.6651481
C-B -3.83333333 -4.0694498 -3.5972168 0.0000000
sample HR group
<fct> <dbl> <chr>
1 A 0 a
2 B 3.92 b
3 C 0.0833 a
Fig1C
Df Sum Sq Mean Sq F value Pr(>F)
sample 2 126.98 63.49 163.9 <2e-16 ***
Residuals 42 16.27 0.39
---
Signif. codes: 0 ‘***’ 0.001 ‘**’ 0.01 ‘*’ 0.05 ‘.’ 0.1 ‘ ’ 1
> par(mfrow=c(2,2))
> plot(one.way)
> par(mfrow=c(1,1))
> tukey.one.way<-TukeyHSD(one.way)
> tukey.one.way
Tukey multiple comparisons of means
95% family-wise confidence level
Fit: aov(formula = HR ~ sample, data = HR1.data)
$sample
diff lwr upr p adj
2-1 3.8000000 3.24791011 4.352090 0.0000000
3-1 0.5333333 -0.01875656 1.085423 0.0602088
3-2 -3.2666667 -3.81875656 -2.714577 0.0000000
sample HR group
<fct> <dbl> <chr>
1 1 0.0667 a
2 2 3.87 b
3 3 0.6 a
Fig2A
> summary(one.way)
Df Sum Sq Mean Sq F value Pr(>F)
sample 2 102.04 51.02 68.5 3.07e-14 ***
Residuals 44 32.77 0.74
---
Signif. codes: 0 ‘***’ 0.001 ‘**’ 0.01 ‘*’ 0.05 ‘.’ 0.1 ‘ ’ 1
> par(mfrow=c(2,2))
> plot(one.way)
> par(mfrow=c(1,1))
> tukey.one.way<-TukeyHSD(one.way)
> tukey.one.way
Tukey multiple comparisons of means
95% family-wise confidence level
Fit: aov(formula = HR ~ sample, data = HR1.data)
$sample
diff lwr upr p adj
2-1 -2.5294118 -3.2473637 -1.811460 0.0000000
3-1 0.9864253 0.2152212 1.757629 0.0092042
3-2 3.5158371 2.7446330 4.287041 0.0000000
sample HR group
<fct> <dbl> <chr>
1 1 2.71 a
2 2 0.176 b
3 3 3.69 c
